# Mechanisms of convergent egg-provisioning in poison frogs

**DOI:** 10.1101/653501

**Authors:** Eva K. Fischer, Alexandre B. Roland, Nora A. Moskowitz, Charles Vidoudez, Ndimbintsoa Ranaivorazo, Elicio E. Tapia, Sunia A. Trauger, Miguel Vences, Luis A. Coloma, Lauren A. O’Connell

**Affiliations:** Department of Biology, Stanford University, Stanford, California, United States of America; Center for Systems Biology, Harvard University, Cambridge, Massachusetts, United States of America; FAS Small Molecule Mass Spectrometry Facility, Harvard University, Cambridge, Massachusetts, United States of America; Department of Biology, Faculty of Science, Antananarivo University, Antananarivo, Madagascar; Centro Jambatu de Investigación y Conservación de Anfibios, Fundación Otonga, Quito, Ecuador; Braunschweig University of Technology, Zoological Institute, Braunschweig, Germany

**Keywords:** parental care, poison frogs, egg provisioning, oxytocin, alkaloids

## Abstract

Parental provisioning of offspring with physiological products occurs in many animals. Within amphibians, maternal provisioning has evolved multiple times, including in South American dendrobatid and Malagasy mantellid poison frogs. In some of these species, mothers feed unfertilized eggs to their developing tadpoles for several months until tadpoles complete metamorphosis. We conducted field studies in Ecuador and Madagascar to ask whether convergence at the behavioral level provides similar benefits to offspring and whether nursing behavior relies on shared neural mechanisms across frogs and vertebrates more broadly. At an ecological level, we found that nursing allows poison frog mothers to provide chemical defenses to their tadpoles in both species. At the level of brain regions, nursing behavior was associated with increased neural activity in the lateral septum and preoptic area in both species, demonstrating recruitment of shared brain regions in the convergent evolution of maternal care within frogs and across vertebrates. In contrast at a molecular level, only mantellids showed increased oxytocin neuron activity akin to that in nursing mammals. Taken together, our findings demonstrate that convergently evolved maternal provisioning behavior provides similar benefits to offspring and relies on similar brain regions. However, the molecular mechanisms underlying the convergence in nursing behavior may be different, suggesting evolutionary versatility in the mechanisms promoting maternal behavior.
