## Supplementary material for "Mechanisms of convergent egg-provisioning in poison frogs": Toxin Data

### Sheet: Mlaevigata_raw
possible toxins (based on mass only) and/or corresponding features with previous analysis (based on mass AND retention time)	ref (mz@RT)	7500_skin	7500_tad	7500_Eggs	7500_Oocytes	7500_tadH2O	7501_skin	7501_tad	7501_Eggs	7501_Oocytes	7501_tadH2O	7502_skin	7502_tad	7502_Eggs	7502_Oocytes	7502_tadH2O	7503_skin	7503_tad	7503_Eggs	7503_Oocytes	7503_tadH2O	7504_skin	7504_tad	7504_Eggs	7504_Oocytes	7504_tadH2O	7505_skin	7505_tad	7505_Eggs	7505_Oocytes	7505_tadH2O	clutch_1	clutch_2	clutch_3	clutch)4
Feature_466|272B_Pseudo	273.15@5.1	0.000771	6.09035e-05	0.00107	0.00118	0	0.000263	0.000370392	0.000278851	0.00100265	0	0.000259003	5.72399e-05	0.00057017	0.00173403	0	0.000302681	0.000184256	0.000905583	0.000801618	0	0.000634023	5.90498e-07	5.14074e-06	0.000559508	0	0.00068569	3.61962e-06	9.70395e-06	0.000415302	0	0.00055896	2.35476e-05	2.54655e-05	6.46938e-06
222/4A_N-Methylepibatidine	223.1@9.3	6.42e-05	3.91609e-05	9.96e-05	7.24e-05	0	3.46e-05	4.4086e-05	0.000273978	0.000106021	6.02195e-05	4.06619e-05	6.34022e-06	0.000203155	4.74326e-05	1.67666e-05	6.60771e-05	3.7086e-05	0.000160082	9.00206e-05	7.09966e-05	8.36309e-05	1.5584e-05	8.89771e-05	0.000139564	8.54721e-06	3.71735e-05	1.80078e-05	0.000222443	4.71152e-05	4.32357e-05	0.000252355	0.000159883	0.00011448	4.12546e-05
380_DHQ-dimer	381.32@15.5	6.97e-05	5.9896e-05	0.000177	0.000209	0.000518	5.55e-06	8.85962e-05	0.000136608	0.000222151	7.41288e-05	4.86737e-05	2.15793e-05	0.000151143	0.000180003	1.37666e-05	2.56939e-05	6.67049e-05	0.000162884	0.000213514	0.000392113	4.22937e-05	2.94457e-05	9.96234e-05	0.000179149	1.08313e-05	9.3215e-06	3.50081e-05	0.000153025	0.000167606	0.000142404	0.000100159	3.6508e-05	1.24526e-06	2.80854e-06
277A_Lehm|277C_5,6,8-I|277D_Pyr|277E_5,6,8-I|277H_1, 4-Q|277I_Izidine	278.28@9	0.000207	2.96367e-05	9.33e-05	9.67e-05	0.000151	0.000122	2.94014e-05	0.00123881	0.000176311	0.00047194	0.000305679	9.99005e-06	5.85557e-05	0.000148965	2.19927e-05	0.000195091	1.84043e-05	5.55755e-05	0.000143674	7.17415e-05	0.000282094	1.41306e-06	0.000611792	1.20034e-05	2.62216e-05	0.000177945	1.5462e-05	5.63755e-05	1.57298e-05	5.31635e-06	6.92383e-05	0	3.17284e-05	0.000135611
201A_Dehydro-5,8-I|201B_Tricyclic	202.15@6.1	1.91e-05	1.20991e-05	1.71e-05	1.66e-05	7.66e-05	1.54e-05	1.21591e-05	7.29544e-05	4.23938e-05	2.89278e-05	2.49736e-05	3.79487e-06	4.18056e-05	1.90424e-05	2.59466e-06	1.72032e-05	1.5469e-05	3.91186e-05	3.14323e-05	1.81813e-05	2.88459e-05	6.06908e-06	2.17086e-05	3.57062e-05	2.63982e-06	2.73777e-05	7.53867e-06	4.85592e-05	1.9396e-05	3.8933e-05	6.23121e-05	3.25628e-05	2.45376e-05	5.70726e-06
382_DHQ-dimer	383.34@17	1.17e-05	1.64495e-05	0	0	0	2.9e-06	1.39104e-05	0	0	0	6.50662e-06	3.77785e-06	3.25357e-05	5.50878e-06	9.52849e-07	5.47656e-06	1.74915e-05	0	3.08653e-05	0	6.17228e-06	3.56418e-06	0	8.32747e-06	0	6.86495e-06	6.86338e-06	5.68284e-06	0	0	2.63376e-05	1.01243e-05	4.23318e-06	1.72378e-06
181A_3,5-I|181B_5,8-I|181C_Unclass|181D_DHQ|181E_Unclass	182.18@0.5	2.09e-05	0	7.53e-05	0.000224	0	0.000542	0	2.83845e-05	0	0	0.0135739	3.02845e-06	1.70496e-06	0.000152572	0	4.58711e-05	0.000103167	5.93366e-06	0.000253876	7.52417e-05	3.67415e-07	4.25748e-06	0	0	0	1.86186e-07	3.29244e-06	0	2.22213e-05	1.0041e-05	1.34083e-05	0	0	0
201A_Dehydro-5,8-I|201B_Tricyclic|Feature_76	202.15@12.9	5.41e-05	0	0	0	0.000264	1.37e-05	2.33146e-06	1.66668e-05	0	0	2.92738e-05	5.79962e-07	8.81588e-06	0	4.61568e-06	1.24108e-05	1.90292e-07	0	0	0	0.000156142	7.95032e-07	1.08777e-06	0	6.70301e-07	3.07773e-05	2.95227e-08	6.28191e-05	0.000102074	5.3074e-05	1.26846e-05	3.23523e-06	1.80854e-06	0
323E_hPTX|323I_Unclass	324.28@8.7	5.6e-06	1.2938e-05	7.31e-05	3.06e-05	0.00167	4.15e-06	1.1736e-05	0.000140134	1.81086e-05	8.51056e-06	2.96709e-05	7.74734e-07	2.40665e-05	6.60556e-06	1.44954e-05	1.35325e-05	4.38382e-06	1.52271e-05	6.38931e-05	5.24756e-06	3.74668e-06	9.20354e-07	0.00010906	4.04114e-06	2.75731e-05	5.45708e-06	1.22246e-05	2.10234e-05	0	4.52023e-06	5.91807e-06	1.73823e-06	9.46091e-07	1.14561e-05
201A_Dehydro-5,8-I|201B_Tricyclic|Feature_73|Feature_77	202.15@13.8	5.97e-07	9.60032e-06	0	1.68e-05	0	0.000425	3.48058e-06	5.58131e-05	2.97177e-06	6.3597e-05	5.32288e-07	9.51835e-07	5.22574e-06	0	0	6.30831e-07	1.88102e-06	4.4205e-06	7.4032e-06	3.51756e-06	5.78113e-07	1.16353e-06	2.02098e-06	1.96146e-05	2.79446e-07	6.32125e-07	2.03875e-06	3.55464e-05	0.000262042	0	2.83415e-06	0	0	3.61151e-06
231A_1,4-Q|231B_5,6,8-I|231C_5, 8-I.|231E_DHQ|231F_Unclass|231G_5,8-I|231H_Izidine|231I_Unclass|231J_Unclass|231K_5,6,8-I|231L_Dehydro-5,8-I|231M_Unclass	232.2@4.8	3.03e-05	7.36237e-07	7.54e-05	0.000122	0	1.82e-05	5.08436e-05	9.39092e-05	6.42751e-05	0	1.75862e-05	1.24188e-05	9.58683e-05	2.96019e-06	6.10064e-05	2.19634e-05	6.80233e-06	8.65533e-05	0.000143487	2.33344e-05	1.73543e-05	2.14098e-05	7.51517e-05	9.62859e-05	2.21686e-05	3.03769e-07	1.95594e-05	7.80848e-05	2.69913e-06	2.55873e-05	2.01762e-06	4.76668e-05	1.933e-05	4.25046e-05
434_Unclass	435.28@16.7	2.22e-05	0	1.25e-05	4.32e-05	0	0.0144	0.000137034	6.69234e-05	2.2959e-05	0	0.297543	4.69391e-07	1.13977e-05	2.74926e-05	0	0.00279209	1.01684e-05	0	5.89248e-05	0	0.00122613	3.36411e-05	0	0	0	0.29545	0.000573863	0	0	0	0	0	0	6.90437e-06
396_DHQ-dimer|Feature_714	397.31@16.2	0.000154	5.8317e-07	4.06e-06	0	0.000196	0.000298	1.30242e-06	0	1.49846e-05	0.000126252	0.00431356	5.08619e-05	0	0.00074438	1.06767e-06	0.000253722	4.98463e-05	0	1.17813e-05	0.000136201	6.15471e-05	3.81466e-07	0	0	0	0.00408017	0.000410825	0	0.000617845	1.2364e-05	0	0	0	2.20613e-05
241B_Unclass	242.28@7.4	0.00261	1.63699e-05	2.47e-06	0	0	1.12e-05	1.63601e-06	1.1905e-05	7.54295e-06	0	0.00403366	8.14383e-07	0	5.09507e-06	0	0.00508079	9.65779e-05	0	4.71897e-05	3.86919e-06	0.00122864	1.28398e-07	0	0	0	0.00469433	1.08423e-05	0	2.92734e-05	0	0	0	0	0
295B_Izidine|295C_DeoxyPTX|295E_1, 4-Q|295F_PTX	296.25@5.7	0.000971	8.20738e-06	0	0	0	0.00148	2.13372e-06	0	0	0	0.00292957	2.6076e-06	0	8.62885e-05	0	0.001988	0	0	0	0	0.00268337	9.30138e-07	0	3.62989e-06	0	0.00214677	4.28711e-06	0	0	0	0	0	0	0
398_DHQ-dimer	399.33@4.4	3.52e-07	4.26828e-05	4.28e-06	3.69e-05	0	5.8e-07	2.83352e-06	1.52046e-05	1.98636e-05	8.98151e-06	1.29746e-05	7.12807e-06	0	2.59967e-05	5.25795e-06	0.0424248	0.000226282	0.000102751	4.66256e-05	0	2.85099e-05	1.51753e-05	0	0	1.31471e-05	2.85721e-06	3.5676e-06	0	2.80734e-06	2.78494e-05	0	0	0	0
279G_Pyr|279H_4, 6-Q|Feature_510	280.29@17.8	0.00237	1.75786e-05	2.87e-06	0	0	0.00232	4.11848e-06	8.81348e-06	0	1.17384e-05	0.00128624	1.15684e-06	0	2.20801e-05	0	7.26061e-07	1.08611e-05	0	4.20136e-06	0	0.00184504	6.73598e-07	0	2.82971e-06	0	4.97155e-07	1.85202e-06	0	2.40229e-06	0	0	0	0	0
281A_PTX|281B_DeoxyPTX|281C_Unclass|281D_Unclass|281E_Unclass|281F_DihydroPTX|281G_Unclass|281J_Unclass|281K_hPTX|281M_5,6,8-I|281N_DeoxyPTX|281O_5, 8-I.	282.24@13.8	0.00129	1.16329e-06	0	8.86e-06	0	0.000356	7.65131e-07	0	0	9.26543e-06	0.00287759	4.37457e-07	0	2.53657e-05	0	0.00324854	1.92508e-06	0	0	4.52554e-06	0.0027589	0	0	0	0	0.00273459	1.79436e-06	0	0	3.0172e-05	0	0	0	0
197B_Pyr|197E_Pip|197F_Pip	198.22@17.6	5.81e-05	3.39925e-07	0	0	0	2.19e-05	0	0	0	0	0.000662477	1.01864e-06	0	2.87157e-06	0	6.1594e-07	0	0	0	0	0.00139477	0	0	0	0	0.00292376	1.19805e-06	0	0	0	0	0	0	0
Feature_653|319A_hPTX|319B_hPTX|319C_Unclass|319D_hPTX|319E_Unclass	320.25@6.2	6.72e-05	0	0	0	0	0.000166	0	0	4.83237e-06	0	2.17142e-06	0	0	0	0	6.97974e-05	0	0	0	0	2.00796e-05	0	0	0	0	6.25824e-06	7.95387e-07	0	0	0	0	0	0	0
236_SpiroP	237.19@17.5	5.75e-06	0	0	0	6.59e-05	8.78e-07	0	0	3.92993e-06	0	1.84486e-05	0	0	1.29883e-06	0	3.8889e-05	0	0	8.29391e-06	0	8.46089e-07	0	4.78964e-06	0	0	1.27631e-05	3.68191e-07	2.25704e-06	0	4.32303e-06	0	0	0	0
Feature_35|189_THQ	190.15@4.7	2.4e-05	9.90173e-07	3.56e-06	0	0.000176	3.89e-07	0	7.64187e-06	3.52452e-06	0	9.19303e-07	5.83438e-07	2.30685e-06	0	0	3.75673e-07	7.89283e-07	0	0	0	1.6897e-06	1.644e-07	4.75443e-06	2.69912e-06	0	6.49617e-06	3.56771e-07	0	0	0	0	0	0	0
309E_Unclass	310.23@16.7	8.05e-06	0	0	0	0	6.71e-07	0	0	0	0	8.82503e-07	0	0	0	0	2.80946e-05	0	0	0	0	1.73821e-06	0	0	0	0	1.12905e-05	2.34184e-07	0	0	0	0	0	0	0
258_Pseudo (Pseudophrynaminol)	259.17@9.6	6.49e-07	3.54799e-07	3.44e-06	0	0	3.55e-07	5.41379e-07	0	0	0	3.84355e-06	0	0	0	0	2.99523e-07	0	0	0	1.08862e-05	2.70322e-07	0	0	0	0	5.65082e-08	5.53306e-08	0	0	0	0	0	0	0
286A_Pseudo|286B_Pseudo	287.17@17.7	1.21e-06	0	0	0	0	1.01e-06	0	0	1.58622e-05	0	1.33926e-05	3.63759e-07	0.00261318	0	0	1.50135e-05	1.00969e-06	0	0	0	7.78572e-06	6.67856e-07	0	0	0	2.05745e-05	0	2.03858e-06	0	0	0	8.31818e-06	0	0
346A_Pseudo	347.19@5.6	0.0121	0.000628668	0	3.06e-06	0	0.0284	0.000711575	8.02566e-05	2.10033e-05	0.00270259	0.0182627	0	2.85744e-06	0	3.22475e-05	0.0319594	0.000995242	1.29491e-05	0.00376743	0	0.00362813	0	1.87083e-05	0.0021477	4.04402e-06	0.0112181	0	0	5.54578e-06	0.000179676	0	0	0	1.33684e-05
346A_Pseudo	347.19@12.1	1.48e-06	0	0	0	0	7.16e-07	0	0	0	0	4.72112e-07	0	0	0	0	1.39428e-05	1.50381e-06	0	0	0	4.68665e-07	0	0	0	0	4.52616e-06	0	0	4.594e-06	0	0	0	0	0
258_Pseudo (Pseudophrynaminol)	259.18@15.9	3.49e-05	0	0	0	0	1.06e-06	0	0	0	0	1.5146e-06	0	0	0	0	3.70546e-07	0	0	0	0	8.17157e-06	0	0	0	0	1.05516e-06	0	0	2.30492e-06	0	0	0	0	0
249Q_Unclass|249S_Dehydro-5,8-I|249T_Dehydro-5,8-I	250.17@8.3	0.000138	1.17286e-05	4.44e-07	4.27e-06	0	0.00126	0	0	1.80385e-05	9.88139e-06	4.63237e-07	0	0	0	0	1.86301e-06	4.63056e-07	0	5.22726e-06	3.64603e-06	0.000348315	0	3.09571e-06	2.09283e-06	3.23429e-07	6.16088e-05	0	0	2.77997e-07	0	0	0	0	0
272A_Pseudo	273.19@17.4	8.19e-07	2.80714e-07	0	0	0	1.17e-06	0	1.48478e-05	0	0	1.86788e-05	0	1.89263e-06	0	0	2.2362e-06	3.95407e-07	0	0	6.33931e-06	3.67461e-07	2.14881e-07	3.02999e-06	0	0	2.06629e-07	0	0	0	3.87758e-06	0	0	1.25106e-06	0
346A_Pseudo	347.19@8.5	1.88e-05	0	0	0	0	7.72e-07	0	0	0	0	3.5776e-05	0	0	0	0	3.16907e-05	4.23335e-07	0	0	0	5.92984e-05	0	1.90953e-06	0	0	2.76338e-05	0	0	0	1.65797e-05	0	0	0	0
390_Unclass	391.25@15	0.024	0.000107608	4.15e-05	0.000107	0	0.00443	8.78685e-06	7.90558e-05	2.47205e-05	0	0.00807349	6.61753e-06	1.81005e-05	0.000134154	0	0.0080078	0.000106511	0	4.05369e-05	0	0.0120544	8.26871e-06	0	4.70454e-05	0	0.00108114	0	0	0	0	0	8.92327e-07	0	0
Feature_198|234_SpiroP	235.18@15.9	0.00042	2.93298e-06	0	0	0	0.0018	7.76329e-07	0	0	4.27495e-05	0.00116624	0	0	3.46341e-06	0	0.000671978	4.32201e-06	0	0	0	0.00147375	6.4569e-07	0	0	0	0.000695927	0	0	0	0	0	0	0	0
271A_5, 8-I.|271B_Unclass|271C_Unclass|271D_DHQ|271E_Unclass|271F_3,5-I	272.23@12.3	2.2e-06	1.26624e-06	1.65e-06	1.52e-05	0	4.09e-07	2.45265e-06	0	6.56798e-06	0	1.89225e-06	3.37585e-07	0	0	0	4.10384e-06	5.33836e-06	0	0	0	4.56905e-07	2.95419e-07	0	0	0	8.63193e-07	0	0	0	0	0	0	0	0
289A_Lehm|289B_GTX (Dihydrogephyrotoxin)|289C_PTX|289D_Lehm|289E_DeoxyPTX|289F_1, 4-Q	290.24@5.5	3.5e-05	0	0	7.25e-06	0	2.45e-06	0	0	0	0	8.83884e-06	0	0	0	0	5.60722e-07	1.65043e-05	0	0	0	5.18059e-07	1.42542e-07	0	0	0	5.03632e-07	0	0	0	0	0	0	0	0
199_Unclass	200.2@0.5	1.23e-05	0	0	0	0.000102	4.38e-05	0	0	0	1.07531e-05	6.23073e-05	0	0	0	8.85023e-07	2.31643e-05	1.29501e-06	0	0	6.13537e-06	3.4911e-07	0	0	0	0	1.68051e-05	0	0	0	4.65179e-06	0	0	0	0
302_Pseudo	303.16@10.4	5.27e-05	0	0	0	0	1.21e-05	0	0	0	0	7.82084e-07	3.92081e-07	0	1.09079e-05	0	0.000342632	4.85128e-06	0	3.33185e-06	3.35868e-06	6.3224e-05	0	0	0	0	0.000161764	0	0	0	0	0	0	0	0
277F_Tricyclic|277G_PTX	278.24@13	7.86e-05	1.07941e-06	0	0	0	1.66e-05	0	0	0	0	6.71666e-05	0	0	0	0	0.000246798	6.91474e-06	0	0	0	6.18576e-05	0	0	0	0	7.37373e-05	0	0	0	0	0	0	0	0
254_SpiroP	255.17@12.7	0.000625	3.35176e-06	0	2.78e-06	0	0.000725	0	0	0	0	0.000826788	0	0	0	0	0.00122308	3.18979e-06	0	0	0	1.03729e-05	0	0	0	0	0.00212575	0	0	0	0	0	0	0	0
222/4A_N-Methylepibatidine	223.1@10.2	2.12e-05	0	0	0	0	4.79e-06	0	0	0	0	2.37894e-05	0	0	0	0	0.00059361	3.09139e-06	0	0	0	3.63504e-05	0	0	0	0	0.000756943	0	0	0	0	0	0	0	0
254_SpiroP|Feature_368	255.17@17.3	0.000442	0	0	0	0	4.32e-05	0	0	0	0	0.000172588	0	0	0	0	0.000556486	2.1223e-06	0	0	0	0.000283395	0	0	0	0	0.000258063	0	0	0	0	0	0	0	0
207A_5, 8-I. |207C_5,6,8-I|207D_Unclass|207E_Dehydro-5,8-I|207F_Unclass|207GH_Tricyclic|207I_1, 4-Q|207J_Tricyclic|207K_Tricyclic|207L_Unclass|207M_Pip|207N_Unclass|207O_DeoxyhPTX|207P_Tricyclic|207Q_5, 8-I. |207R_Tricyclic|207S_Izidine|207V_Izidine	208.2@5.6	0.000134	0	3.75e-05	0	0	5.14e-05	0	2.05827e-06	0	0	5.40378e-06	9.37181e-07	5.61515e-06	0	0	1.19877e-06	2.00406e-06	0	0	0	6.60488e-07	0	0	0	0	4.34543e-07	0	0	0	0	0	0	0	0
231A_1,4-Q|231B_5,6,8-I|231C_5, 8-I.|231E_DHQ|231F_Unclass|231G_5,8-I|231H_Izidine|231I_Unclass|231J_Unclass|231K_5,6,8-I|231L_Dehydro-5,8-I|231M_Unclass|Feature_183	232.2@6	1.32e-05	0	0	0	0	5.27e-06	0	0	0	0	3.69127e-05	0	0	0	0	8.3856e-06	7.72602e-07	0	0	0	6.58271e-05	0	0	0	0	0.000889552	0	0	0	0	0	0	0	0
323A_PTX (Pumiliotoxin B)|323B_aPTX|323C_DesmethylhPTX|323D_Unclass|323F_PTX|323G_Unclass|323H_Unclass	324.25@10.6	0.000119	0	0	0	0	7.69e-05	0	0	0	0	0.000216362	0	0	0	0	0.000280959	6.77523e-07	0	0	0	0.000174535	0	0	0	0	0.000376054	0	0	0	0.000556917	0	0	0	0
Feature_367|254_SpiroP	255.16@16.7	8.76e-05	3.65361e-07	0	0	0	0.000823	0	0	0	0	0.000365989	0	0	3.37151e-06	0	0.000336693	4.73956e-07	0	0	0	0.00036087	0	0	0	0	0.000433482	0	0	0	0	0	0	1.06474e-06	2.09491e-06
272A_Pseudo	273.19@9.3	4.87e-05	0	0	0	0	2.55e-06	0	0	0	0	8.12668e-05	0	0	0	0	0.00063395	3.94893e-07	0	0	0	1.7905e-05	0	0	0	0	0.000114218	0	0	0	0	0	0	0	0
245A_CPQ|Feature_307	246.18@14.7	0.000144	0	0	0	0	5.3e-05	0	0	0	0	0.000101787	1.32699e-07	0	0	0	0.000141388	3.79192e-07	0	0	0	7.35749e-05	0	0	0	0	2.76137e-05	0	0	0	0	0	0	0	0
225B_Pip|225C_Pyr|225H_Pyr|225I_Pip|Feature_176	226.25@14.6	2.83e-05	3.63002e-07	2.67e-05	0	0.00836	1.26e-05	0	0	0	0.00079955	3.22818e-06	0	0	0	0	3.49437e-06	0	0	0	0	1.95169e-06	0	0	0	0	5.26606e-05	0	0	0	0	0	0	0	0
341C_5,6,8-I	342.29@14.8	2.9e-06	0	0	0	0	9.9e-06	0	0	0	8.94215e-06	1.378e-05	0	0	0	0	1.29214e-05	0	0	0	0	3.98542e-05	0	0	0	0	6.57856e-06	0	0	0	0	0	0	0	0
269A_DHQ|269AB_DHQ|269B_DHQ|269D_Dehydro-5,8-I|Feature_456	270.22@7.3	3.46e-06	0	0	0	0	3.19e-06	0	0	3.05539e-05	0	1.17839e-05	0	0	0	0	2.48773e-05	0	0	0	0	5.61622e-06	0	0	0	0	1.50906e-05	0	0	0	0	0	0	0	0
272A_Pseudo	273.19@7.3	9.99e-06	5.80627e-07	0	0	0	4.36e-05	0	0	0	0	5.32847e-06	0	0	0	0	0.000191576	0	0	0	0	7.60958e-07	0	0	0	0	1.25939e-05	0	0	0	0	0	0	0	0
390_Unclass	391.25@16.9	0.000186	5.02705e-07	0	0	0	0.000112	0	0	0	0	0.000460132	0	0	0	0	4.02738e-05	0	0	0	0	3.64043e-05	0	0	0	0	0.000776699	0	0	0	0	0	0	0	0
222/4B_Phantasmidine	223.06@0.9	5.28e-06	2.91502e-07	0	0	0	3.24e-06	0	0	0	0	1.42344e-05	0	0	0	0	1.71488e-05	0	0	0	0	1.54447e-05	0	0	0	0	2.23712e-06	0	0	0	0	0	0	0	0
395_Unclass	396.31@9.3	4.28e-06	0	0	0	0	1.18e-06	0	0	0	0	6.04327e-06	0	0	0	0	1.26949e-06	0	0	0	0	3.53327e-07	0	0	0	0	5.06132e-07	0	0	0	0	0	0	0	0
316_Pseudo	317.18@1.5	3.32e-07	0	0	0	0	6.06e-07	0	0	0	0	3.46606e-07	0	0	0	0	1.17046e-06	0	0	0	0	3.97365e-07	0	0	0	0	5.41815e-07	0	0	0	0	0	0	0	0
295A_5, 8-I.	296.29@12.6	3.99e-07	0	0	0	0	8.73e-06	0	0	0	0	9.5472e-06	0	0	0	0	4.62387e-07	0	0	0	0	6.78871e-07	0	0	0	0	7.31967e-07	0	0	0	0	0	0	0	0
307A_PTX (Pumiliotoxin A)|307B_PTX|307C_aPTX|307D_PTX|307E_PTX|307F_PTX|307G_PTX|307H_PTX	308.25@16.8	3.81e-06	0	0	0	0	1.22e-05	0	0	0	0	6.07154e-06	0	0	0	0	9.48127e-06	0	0	0	0	1.29357e-05	0	0	0	0	6.99657e-06	0	0	0	0	0	0	0	0
390_Unclass	391.25@14.7	1.9e-06	0	0	0	0	3.89e-07	0	0	0	0	9.17461e-07	0	0	0	0	1.81675e-06	0	0	0	0	1.19292e-06	0	0	0	0	7.53439e-06	0	0	0	0	0	0	0	0
390_Unclass	391.25@5.2	2.95e-06	0	0	0	0	1.56e-06	0	0	0	0	6.83465e-06	0	0	0	0	5.29363e-07	0	0	0	0	5.98333e-07	0	0	0	0	8.18499e-06	0	0	0	0	0	0	0	0
242_Pseudo|Feature_295	243.18@11.2	3.98e-06	0	0	0	0	4.57e-07	0	0	0	0	1.05771e-06	0	0	0	0	5.42569e-06	0	0	0	0	2.44144e-05	0	0	0	0	8.33272e-06	0	0	0	0	0	0	0	0
265D_PTX|265F_Dehydro-5,8-I|265G_PTX|265K_Unclass	266.21@12.4	4.65e-05	0	0	0	0	5.08e-06	0	0	0	0	4.06013e-05	0	0	0	0	3.70658e-05	0	0	0	0	4.89282e-05	0	0	0	0	9.50366e-06	0	0	0	0	0	0	0	0
Feature_469|272B_Pseudo	273.15@12	4.87e-05	0	0	0	0	8.77e-07	0	0	0	0	6.79637e-05	0	0	0	0	5.90525e-05	0	0	0	0	1.18656e-05	0	0	0	0	1.03218e-05	0	0	0	0	0	0	0	0
346B_Chimonanthine	347.22@14.9	1.79e-05	0	0	0	0	3.09e-06	0	0	0	0	6.86812e-05	0	0	0	0	4.4562e-05	0	0	0	0	3.34338e-05	0	0	0	0	1.98208e-05	0	0	0	0	0	8.50275e-07	0	0
325A_aPTX|325B_PTX|325C_Unclass	326.26@12.8	8.68e-06	0	0	0	0	2.42e-06	0	0	0	0	8.05183e-06	0	0	0	0	7.13838e-07	0	0	0	0	1.60845e-06	0	0	0	0	2.27338e-05	0	0	0	0	0	0	0	0
398_DHQ-dimer	399.33@1.1	1.46e-05	0	0	0	0	4.04e-05	0	0	0	0	2.53327e-05	0	0	0	0	7.68246e-05	0	0	0	0	2.26372e-05	0	0	0	0	3.13266e-05	0	0	0	0	0	0	0	0
316_Pseudo	317.18@5.2	8.51e-05	0	0	0	0	1.93e-05	0	0	0	0	0.000200882	0	0	0	0	0.000144174	0	0	0	0	0.000538066	0	0	0	0	5.14612e-05	0	0	0	0	0	0	0	0
265D_PTX|265F_Dehydro-5,8-I|265G_PTX|265K_Unclass	266.21@9.6	3.78e-05	0	0	0	0	1.9e-05	0	0	0	0	8.46339e-07	0	0	0	0	0.000361057	0	0	0	0	2.17952e-05	0	0	0	0	5.91504e-05	0	0	0	0	0	0	0	0
245A_CPQ|Feature_303	246.18@1	8.64e-06	0	0	0	0	7.32e-07	0	0	0	0	1.29223e-05	0	0	0	0	8.33996e-05	0	0	0	0	6.04806e-05	0	0	0	0	8.00187e-05	0	0	0	0	0	0	0	0
524_Pseudo	525.32@8.3	3.06e-05	0	0	0	0	5.08e-06	0	0	0	0	1.26583e-06	0	0	0	0	4.24206e-05	0	0	0	0	3.21484e-05	0	0	0	0	8.21986e-05	0	0	0	0	0	0	0	0
351_Unclass	352.28@5.2	7.53e-05	0	0	0	0	0.000116	0	0	0	0	0.00010942	0	0	0	0	7.75825e-05	0	0	0	0	3.53366e-05	0	0	0	0	0.00013754	0	0	0	0	0	0	0	0
267L_DHQ	268.2@12.8	0.000128	0	0	0	0	3.5e-05	0	0	0	0	0.000101965	0	0	0	0	0.000750837	0	0	0	0	6.15714e-05	0	0	0	0	0.00022558	0	0	0	0	0	0	0	0
321C_aPTX	322.23@16.8	0.000137	0	0	0	0	1.89e-06	0	0	0	0	0.000325204	0	0	0	0	0.000257172	0	0	0	0	0.000136362	0	0	0	0	0.000420677	0	0	0	9.70877e-05	0	0	0	0

### Sheet: Osylvatica_raw
possible toxins (based on mass only) and/or corresponding features with previous analysis (based on mass AND retention time)	Mass @ RT	8101_mom	8101_tad	8101_oocytes	8101_eggs	8101_tadH2O	8101_CtlTadH2O	8106_mom	8106_tad	8106_oocytes	W8106_tadH2O	8106_CtlTadH2O	8111_mom	8111_tad	8111_oocytes	8111_eggs	8111_tadH2O	8111_Ctl_tadH2O	8114_mom	8114_tad	8114_oocytes	8114_eggs	8114_tadH2O	8114_Ctl_tadH2O	8125_mom	8125_tad	8125_oocytes	8125_eggs	8125_tadH2O	8125_Ctl_tadH2O	CWplot3	CWplot4A	CWplot1	CWplot4b
269C_Pip; 269E_Unclass;	270.2791@7.4	356000000	25800000	70500000	0	0	0	1510000000	78400000	361000000	0	0	412000000	2260000	16100000	0	0	0	3080000000	340000000	613000000	6090000	2260000	0	762000000	18120000	361000000	0	0	0	0	0	0	0
241D_Pip;	242.2478@6.4	294000000	24600000	137000000	3970000	0	0	3020000000	23000000	242000000	3700000	0	1870000000	9180000	87000000	0	0	0	762000000	19840000	37600000	0	0	0	1884000000	10140000	185000000	0	0	0	0	0	0	0
249A_3,5-I; 249C_5,6,8-I; 249D_DHQ; 249E_DHQ; 249H_5,6,8-I; 249I_3,5-P; 249N_Unclass; 249O_5, 8-I.; 249R_3,5-I; 249U_5,6,8-I; 249W_Dehydro-5,8-I; 249X_3,5-P; 249Z_Tricyclic;	250.2529@7.56	1762000000	107800000	163000000	0	0	2620	4600000000	9900000	281000000	0	0	448000000	0	82400000	0	0	0	3400000000	296000000	97700000	7270000	1782000	0	6720000000	1864000	402000000	6070000	0	0	0	0	0	1284
211A_DHQ; 211B_Izidine; 211C_Izidine; 211E_3,5-I; 211F_Izidine; 211G_Unclass; 211H_Unclass; 211K_DHQ; 211L_5,6,8-I; 211M_5,6,8-I; 211N_Izidine; 211O_Unclass; 211P_Izidine; 211Q_1,4-Q; 211S_Izidine;	212.2009@4.87	244000000	3000000	48800000	0	0	0	454000000	0	18200000	0	0	94000000	0	15600000	0	0	0	464000000	24600000	11100000	0	0	0	4380000000	1682000	154000000	4830000	0	0	0	0	0	0
279G_Pyr; 279H_4, 6-Q;	280.2999@9.01	218000000	700000	3110000	0	0	0	974000000	786000	0	0	0	1272000000	0	16300000	591000	0	0	804000000	1228000	7330000	0	0	0	1220000000	1134000	24900000	254000	0	0	0	0	0	0
213A_Pip; 213B_Pip;	214.2165@5.52	56200000	5160000	24400000	0	0	0	1558000000	19360000	64000000	0	0	118600000	414000	2360000	0	0	0	604000000	12040000	18300000	0	0	0	1396000000	940000	42200000	1220000	0	0	0	0	0	0
265AA_Tricyclic; 265B_CPQ; 265C_Izidine; 265E_HTX; 265H_Izidine; 265I_5,6,8-I; 265J_3,5-P; 265L_5,6,8-I; 265M_3,5-I; 265N_hPTX; 265O_5,6,8-I; 265Q_Tricyclic; 265R_Unclass; 265S_Tricyclic; 265T_Dehydro-5,8-I; 265U_5,6,8-I; 265W_3,5-P; 265X_DeoxyPTX; 265Y_Dehydro-5,8-I; 265Z_Tricyclic;	266.2478@5.95	114000000	2320000	0	0	0	0	1524000000	7380000	37700000	0	0	222000000	0	5010000	0	0	0	2120000000	83800000	35800000	0	0	0	1934000000	886000	44500000	0	0	0	0	0	0	0
185_Pip;	186.1852@4.99	766000000	2580000	36400000	0	0	0	5480000000	25800000	198000000	2880000	0	138000000	0	5960000	0	0	0	2500000000	36400000	38500000	0	1540000	0	3040000000	828000	84400000	0	0	0	0	0	0	0
223A_5,6,8-I ; 223AA_5, 8-I. ; 223AB_3,5-I; 223B_3,5-P; 223D_5, 8-I.; 223DD_Unclass; 223F_DHQ; 223H_3,5-P; 223I_Izidine; 223J_5, 8-I.; 223K_Pip; 223L_Unclass; 223M_3,5-P; 223N_Pyr; 223Q_DHQ; 223R_3,5-I; 223S_4,6-Q; 223T_Unclass; 223V_5, 8-I. ; 223W_Unclass; 223X_5,6,8-I; 223Y_Unclass; 223Z_3,5-I;	224.2373@6.7	4660000000	93800000	166000000	0	658000	0	3660000000	38800000	2030000000	18720000	0	63000000	0	29100000	0	0	0	6200000000	1904000000	568000000	4330000	5340000	0	17660000000	820000	1570000000	12900000	736000	1090000	0	48800	0	0
261A_HTX; 261E_Tricyclic;	262.2165@5.57	18160000	0	3470000	0	0	0	75000000	1590000	0	0	0	186600000	0	0	0	0	0	88000000	1506000	2570000	0	4360	0	382000000	610000	13000000	437000	1918	0	0	0	0	0
275A_Lehm. (Lehmizidine); 275B_DHQ; 275C_3,5-I; 275D_Dehydro-5,8-I; 275E_5,6,8-I; 275F_5, 8-I.; 275G_Lehm; 275I_4, 6-Q; 275K_Unclass;	276.2686@7.82	15540000000	51400000	621000000	0	0	0	4140000000	17260000	60200000	0	0	8100000000	10280000	290000000	6830000	196600	0	5860000000	858000000	416000000	1280000	3460000	0	700000000	572000	33500000	1120000	0	0	0	0	0	0
307J_Unclass;	308.2948@8.48	39000000	834000	462000	0	0	0	114200000	514000	870000	0	0	139600000	170800	0	0	0	0	118200000	1068000	0	0	0	0	230000000	372000	4490000	0	0	0	0	0	0	0
235AA_Tricyclic; 235B_5, 8-I.; 235E_5,6,8-I; 235F_Pyr.; 235G_Unclass; 235H_CPQ; 235I_Tricyclic; 235K_Unclass; 235M_Tricyclic; 235O_Unclass; 235P_Unclass; 235R_Unclass; 235U_1,4-Q; 235V_DeoxyPTX; 235W_1,4-Q;	236.2373@7.15	656000000	14100000	17200000	0	332000	0	104800000	1026000	0	0	0	88800000	1114000	34600000	0	0	0	330000000	28600000	7350000	26400	0	0	702000000	75600	24800000	0	2680	2200	0	0	0	0
211D_Pip; 211I_Pip; 211J_Pip; 211T_Pyr.;	212.2373@6.98	3580000000	2980000	62300000	0	0	0	94400000	514000	59700000	0	0	2980000	0	0	0	0	0	28000000	5960000	2610000	0	0	0	1582000000	4380	89300000	1250000	0	1320	0	0	0	0
217A_1,4-Q; 217B_5, 8-I. ; 217C_Unclass; 217D_Unclass; 217E_Tricyclic; 217F_Unclass; 217G_5,6,8-I;	218.1903@5.87	1402000000	38400000	84600000	241000	652000	0	972000000	7760000	270000000	1866000	0	146000000	0	29200000	503000	0	0	1190000000	188800000	85600000	1560000	1220000	0	1876000000	0	101000000	0	0	0	0	0	0	0
219A_DHQ; 219B_1,4-Q; 219C_DHQ; 219D_DHQ; 219E_Izidine; 219F_5, 8-I. ; 219G_Dehydro-5,8-I; 219H_Izidine; 219I_Tricyclic; 219J_5, 8-I. ; 219K_Tricyclic; 219L_5, 8-I.; 219M_Unclass; 219N_5,6,8-I; 219O_Tricyclic;	220.206@5.96	5880000000	13700000	451000000	0	0	0	90000000	736000	9940000	0	0	292000000	1332000	69200000	606000	0	0	620000000	143400000	46800000	0	0	0	340000000	0	9800000	0	0	0	0	0	0	0
207A_5, 8-I. ; 207C_5,6,8-I; 207D_Unclass; 207E_Dehydro-5,8-I; 207F_Unclass; 207GH_Tricyclic; 207I_1, 4-Q; 207J_Tricyclic; 207K_Tricyclic; 207L_Unclass; 207M_Pip; 207N_Unclass; 207O_DeoxyhPTX; 207P_Tricyclic; 207Q_5, 8-I. ; 207R_Tricyclic; 207S_Izidine; 207V_Izidine;	208.206@5.15	12080000000	3480000	449000000	0	0	0	18840000	0	17200000	5160	1048	180800000	0	99700000	0	5520	0	302000000	35000000	33400000	578000	0	0	37600000	0	9690000	0	0	3360	0	0	0	0
237C_5,6,8-I ; 237D_5, 8-I.; 237I_4,6-Q; 237J_Pip; 237L_5,6,8-I; 237S_5,6,8-I; 237T_1, 4-Q; 237U_DHQ;	238.2529@7.24	962000000	9220000	59800000	0	276000	0	22000000	0	4680000	14000	0	17860000	396000	26500000	0	0	0	105400000	15540000	2200000	0	0	0	274000000	0	15700000	0	4720	0	0	0	0	0
209B_5, 8-I. ; 209C_5,6,8-I; 209D_Izidine; 209E_5,6,8-I; 209G_Unclass; 209I_5, 8-I. ; 209J_DHQ; 209K_3,5-P; 209L_Izidine; 209N_Izidine;	210.2216@5.91	1188000000	4140000	46800000	0	0	0	35200000	658000	34400000	0	0	12260000	0	39900000	0	0	0	46200000	12720000	10300000	0	0	0	254000000	0	41800000	0	0	0	0	0	0	0
267A_aPTX; 267B_Unclass; 267C_PTX; 267E_5, 8-I.; 267F_Unclass; 267G_Unclass; 267M_Unclass; 267N_DesmethylhPTX; 267P_hPTX; 267W_5,6,8-I;	268.2271@5.94	350000000	1340000	14600000	0	0	0	160000000	1694000	7920000	0	0	18020000	0	2570000	0	0	0	52600000	7340000	0	0	0	0	36000000	0	0	0	0	0	0	0	0	0
225A_Izidine; 225D_5, 8-I. ; 225G_Izidine; 225J_Izidine; 225K_5,6,8-I; 225L_5,6,8-I; 225M_5, 8-I.;	226.2165@5.52	340000000	3340000	57400000	0	0	0	472000000	1964000	65500000	0	0	22000000	0	2630000	0	0	0	99600000	5780000	6020000	0	0	0	874000000	0	36900000	1930000	0	0	0	0	0	0
293B_Unclass; 293C_5,6,8-I; 293D_DeoxyPTX; 293F_Lehm; 293H_Unclass; 293I_Lehm; 293L_1, 4-Q;	294.2791@7.54	1880000000	0	40400000	0	0	0	14040000	0	0	0	0	87600000	0	0	0	0	0	386000000	4700000	4250000	0	0	0	19640000	0	0	0	0	0	0	0	0	0
323A_PTX (Pumiliotoxin B); 323B_aPTX; 323C_DesmethylhPTX; 323D_Unclass; 323F_PTX; 323G_Unclass; 323H_Unclass;	324.2533@5.28	16420000	0	0	0	0	0	12860000	0	0	0	0	44400000	0	0	0	0	0	63000000	910000	0	0	0	0	25800000	0	0	0	0	0	0	0	0	0
153A_Unclass; 153B_Unclass; 153C_Unclass;	154.159@5.68	57000000	0	2710000	0	0	0	35800000	0	2930000	0	0	1770000	0	0	0	0	0	12200000	616000	0	0	0	0	11340000	0	0	0	0	0	0	0	0	0
167A_5,8-I; 167B_Izidine; 167C_Unclass; 167D_Unclass; 167E_3,5-I; 167F_3,5-P;	168.1747@5	21000000	0	0	0	0	0	78400000	402000	3150000	0	0	2200000	0	0	0	0	0	36800000	562000	0	0	0	0	42600000	0	1440000	0	0	0	0	0	0	0
155_Unclass;	156.1383@1.44	13240000	0	1100000	0	0	0	15480000	0	2660000	0	0	10100000	0	1790000	0	0	0	8780000	110600	0	0	0	0	22600000	0	1970000	0	0	0	0	0	0	0
251B_5, 8-I.; 251BB_Unclass; 251C_Izidine; 251D_PTX; 251DD_Unclass; 251F_CPQ; 251H_DeoxyPTX; 251J_CPQ; 251P_Dehydro-5,8-I; 251Q_Izidine; 251R_hPTX; 251S_5,6,8-I; 251U_5, 8-I.; 251W_DeoxyhPTX; 251Z_Unclass;	252.2322@6.33	14340000	0	0	0	0	0	18300000	0	0	0	0	58800000	0	1460000	0	0	0	41000000	0	940000	0	0	0	33400000	0	0	0	0	3540	0	0	0	0
337A_hPTX;	338.3054@8.59	14300000	0	0	0	0	0	61400000	0	0	0	0	77200000	0	0	0	0	0	123000000	0	406000	0	0	0	112600000	0	0	0	0	0	0	0	0	0
285A_HTX (Isodihydrohistrionicotoxin); 285B_HTX (Neodihydrohistrionicotoxin); 285C_HTX (Allodihydrohistrionicotoxin); 285E_HTX (Dihydrohistrionicotoxin);	286.2165@6.02	1040000	0	709000	0	0	0	8640000	0	0	0	0	9480000	0	0	0	0	0	10300000	0	251000	0	0	0	6680000	0	0	0	0	0	0	0	0	0
215_Izidine;	216.1747@5.9	42600000	0	2450000	0	0	0	134600000	0	2110000	0	0	132400000	0	0	0	0	0	76000000	0	0	0	0	0	18140000	0	0	0	0	0	0	0	0	0
167G_Unclass;	168.1383@1.4	4640000	0	0	0	0	0	4840000	0	0	0	0	9860000	0	0	0	0	0	4680000	0	0	0	0	0	5600000	0	0	0	0	0	0	0	0	0
269F_Unclass; 269G_Unclass; 269H_5, 8-I.; 269I_5, 8-I.;	270.2428@7.13	2020000	0	0	0	0	0	6000000	0	0	0	0	7440000	0	0	0	0	0	11660000	0	0	0	0	0	5520000	0	0	0	0	0	0	0	0	0

### Sheet: Mlaevigata_transformed
possible toxins (based on mass only) and/or corresponding features with previous analysis (based on mass AND retention time)	7500_mom	7500_tad	7500_eggs	7500_oocytes	7500_tadH2O	7501_mom	7501_tad	7501_eggs	7501_oocytes	7501_tadH2O	7502_mom	7502_tad	7502_eggs	7502_oocytes	7502_tadH2O	7503_mom	7503_tad	7503_eggs	7503_oocytes	7503_tadH2O	7504_mom	7504_tad	7504_eggs	7504_oocytes	7504_tadH2O	7505_mom	7505_tad	7505_eggs	7505_oocytes	7505_tadH2O
Feature_466|272B_Pseudo	11.2529	8.7144	11.5806	11.6784	0	10.1773	10.5187	10.2364	11.5129	0	10.162	8.65172	10.9508	12.061	0	10.3189	9.82011	11.4142	11.2923	0	11.0572	4.07754	6.24222	10.9331	0	11.136	5.89164	6.8773	10.6334	0
222/4A_N-Methylepibatidine	8.76717	8.27385	9.20633	8.88738	0	8.14902	8.39163	10.2183	9.26861	8.70284	8.3114	6.45205	9.91838	8.46379	7.42655	8.79634	8.21879	9.68034	9.10498	8.86785	9.03121	7.35244	9.09381	9.54681	6.7511	8.22148	7.49554	10.0078	8.45744	8.37101
380_DHQ-dimer	8.84937	8.69785	9.78132	9.9475	10.8551	6.31897	9.0893	9.52515	10.0078	8.91059	8.49085	7.67786	9.62245	9.79813	7.22984	7.85166	8.80538	9.69892	9.97115	10.5764	8.34996	7.98616	9.20633	9.79256	6.98472	6.83733	8.16052	9.63561	9.72913	9.561
277A_Lehm|277C_5,6,8-I|277D_Pyr|277E_5,6,8-I|277H_1, 4-Q|277I_Izidine	9.93789	7.99294	9.14099	9.17678	9.62245	9.40919	7.98616	11.728	9.77565	10.7621	10.3288	6.90675	8.6759	9.60912	7.69621	9.87817	7.51752	8.62335	9.57498	8.87766	10.2471	4.94876	11.0219	7.09008	7.87093	9.78695	7.34601	8.63764	7.35883	6.27664
201A_Dehydro-5,8-I|201B_Tricyclic	7.55486	7.09838	7.44425	7.41457	8.94377	7.33954	7.10661	8.89563	8.35232	7.96901	7.82405	5.93754	8.33807	7.54961	5.55683	7.45008	7.34601	8.27129	8.05198	7.50659	7.96555	6.40853	7.68248	8.18032	5.57595	7.91571	6.62539	8.48879	7.57044	8.26616
382_DHQ-dimer	7.06476	7.40245	0	0	0	5.66988	7.23706	0	0	0	6.47851	5.93489	8.08641	6.31173	4.55703	6.30628	7.46737	0	8.03593	0	6.42487	5.87493	0	6.72503	0	6.53088	6.53088	6.34212	0	0
181A_3,5-I|181B_5,8-I|181C_Unclass|181D_DHQ|181E_Unclass	7.64492	0	8.92665	10.0168	0	10.9004	0	7.95156	0	0	14.123	5.71373	5.1358	9.63561	0	8.43164	9.2399	6.38519	10.1425	8.92532	3.60278	6.05444	0	0	0	2.92316	5.79606	0	7.70526	6.90776
201A_Dehydro-5,8-I|201B_Tricyclic|Feature_76	8.596	0	0	0	10.1811	7.22257	5.45104	7.42058	0	0	7.98276	4.06044	6.78219	0	6.13556	7.12287	2.94444	0	0	0	9.65503	4.37576	4.69135	0	4.20469	8.03268	1.08181	8.74513	9.23014	8.57735
323E_hPTX|323I_Unclass	6.32794	7.1624	8.897	8.02617	12.0257	6.02828	7.06476	9.54681	7.50108	6.74641	7.99632	4.35028	7.78738	6.49375	7.27932	7.20786	6.08222	7.32647	8.76249	6.2634	5.92693	4.52179	9.29652	6.00141	7.92299	6.30262	7.10661	7.64969	0	6.11368
201A_Dehydro-5,8-I|201B_Tricyclic|Feature_73|Feature_77	4.08933	6.86693	0	7.42655	0	10.6573	5.8522	8.62694	5.69373	8.75778	3.97406	4.55598	6.25958	0	0	4.14472	5.23644	6.09131	6.60665	5.86363	4.05699	4.75359	5.30827	7.5807	3.32863	4.1463	5.31812	8.1747	10.1735	0
231A_1,4-Q|231B_5,6,8-I|231C_5, 8-I.|231E_DHQ|231F_Unclass|231G_5,8-I|231H_Izidine|231I_Unclass|231J_Unclass|231K_5,6,8-I|231L_Dehydro-5,8-I|231M_Unclass	8.01632	4.29865	8.92798	9.40919	0	7.50659	8.53307	9.1474	8.76873	0	7.47307	7.12287	9.16848	5.69036	8.71604	7.69621	6.52209	9.06647	9.56801	7.75362	7.46164	7.66856	8.92532	9.17264	7.70526	3.41444	7.5807	8.96316	5.59842	7.84776
434_Unclass	7.70526	0	7.1309	8.37101	0	14.1802	9.52515	8.80837	7.74066	0	17.21	3.84802	7.03878	7.91936	0	12.539	6.92756	0	8.68101	0	11.7199	8.1197	0	0	0	17.1999	10.9578	0	0	0
396_DHQ-dimer|Feature_714	9.64212	4.0656	6.00635	0	9.88328	10.3023	4.86753	0	7.31322	9.44145	12.9739	8.53503	0	11.2172	4.67283	10.1425	8.51319	0	7.07327	9.51783	8.72421	3.64021	0	0	0	12.919	10.6238	0	11.0317	7.12287
241B_Unclass	12.4723	7.40245	5.50939	0	0	7.02108	5.09987	7.08171	6.62539	0	12.9067	4.39938	0	6.23441	0	13.1382	9.17575	0	8.45956	5.95842	11.7199	2.54945	0	0	0	13.0584	6.98472	0	7.98276	0
295B_Izidine|295C_DeoxyPTX|295E_1, 4-Q|295F_PTX	11.4835	6.71052	0	0	0	11.905	5.36129	0	0	0	12.5879	5.56452	0	9.063	0	12.2011	0	0	0	0	12.4987	4.5326	0	5.8944	0	12.2784	6.06146	0	0	0
398_DHQ-dimer	3.56105	8.35937	6.05912	8.21338	0	4.06044	5.64545	7.32647	7.59589	6.80017	7.17012	6.56948	0	7.86327	6.2653	15.2601	10.0257	9.2399	8.44677	0	7.95507	7.32647	0	0	7.17778	5.65599	5.87774	0	5.63835	7.93021
279G_Pyr|279H_4, 6-Q|Feature_510	12.3758	7.47307	5.65948	0	0	12.3545	6.02102	6.78106	0	7.06476	11.7676	4.75359	0	7.70075	0	4.28496	6.99393	0	6.04025	0	12.1281	4.21065	0	5.64545	0	3.906	5.22036	0	5.48064	0
281A_PTX|281B_DeoxyPTX|281C_Unclass|281D_Unclass|281E_Unclass|281F_DihydroPTX|281G_Unclass|281J_Unclass|281K_hPTX|281M_5,6,8-I|281N_DeoxyPTX|281O_5, 8-I.	11.7676	4.75359	0	6.78672	0	10.4801	4.33729	0	0	6.83195	12.5707	3.77735	0	7.83992	0	12.6916	5.26269	0	0	6.11589	12.5282	0	0	0	0	12.5172	5.18739	0	0	8.01301
197B_Pyr|197E_Pip|197F_Pip	8.66734	3.52636	0	0	0	7.69166	0	0	0	0	11.1004	4.62497	0	5.65948	0	4.12066	0	0	0	0	11.8422	0	0	0	0	12.5845	4.78749	0	0	0
Feature_653|319A_hPTX|319B_hPTX|319C_Unclass|319D_hPTX|319E_Unclass	8.81284	0	0	0	0	9.71716	0	0	6.18002	0	5.3799	0	0	0	0	8.8508	0	0	0	0	7.60589	0	0	0	0	6.43935	4.37576	0	0	0
236_SpiroP	6.35437	0	0	0	8.79331	4.47506	0	0	5.97381	0	7.51752	0	0	4.86753	0	8.26616	0	0	6.72022	0	4.43793	0	6.1717	0	0	7.15462	3.6055	5.42053	0	6.06843
Feature_35|189_THQ	7.78322	4.59512	5.87493	0	9.77565	3.66099	0	6.63857	5.86363	0	4.5207	4.0656	5.44242	0	0	3.627	4.36818	0	0	0	5.1299	2.79728	6.16331	5.59842	0	6.47697	3.57515	0	0	0
309E_Unclass	6.69084	0	0	0	0	4.20618	0	0	0	0	4.48074	0	0	0	0	7.94094	0	0	0	0	5.15906	0	0	0	0	7.02997	3.15274	0	0	0
258_Pseudo (Pseudophrynaminol)	4.17285	3.56953	5.84064	0	0	3.56953	3.99083	0	0	0	5.95064	0	0	0	0	3.4012	0	0	0	6.99393	3.29584	0	0	0	0	1.73166	1.71019	0	0	0
286A_Pseudo|286B_Pseudo	4.79579	0	0	0	0	4.61512	0	0	7.37149	0	7.20042	3.59457	12.4723	0	0	7.31322	4.61512	0	0	0	6.65801	4.2017	0	0	0	7.63046	0	5.31812	0	0
346A_Pseudo	14.0061	11.0493	0	5.72359	0	14.8593	11.1732	8.99094	7.64969	12.5062	14.4198	0	5.65599	0	8.07714	14.9787	11.5079	7.1624	12.84	0	12.8022	0	7.53369	12.2784	6.00141	13.9288	0	0	6.31897	9.79813
346A_Pseudo	4.99721	0	0	0	0	4.2711	0	0	0	0	3.85439	0	0	0	0	7.23706	5.01064	0	0	0	3.84802	0	0	0	0	6.11589	0	0	6.12905	0
258_Pseudo (Pseudophrynaminol)	8.15766	0	0	0	0	4.66344	0	0	0	0	5.01728	0	0	0	0	3.61362	0	0	0	0	6.70564	0	0	0	0	4.66344	0	0	5.43808	0
249Q_Unclass|249S_Dehydro-5,8-I|249T_Dehydro-5,8-I	9.53242	7.06476	3.79324	6.05678	0	11.744	0	0	7.49554	6.89568	3.83514	0	0	0	0	5.22575	3.83514	0	6.25958	5.8999	10.4574	0	5.73657	5.34233	3.47507	8.72583	0	0	3.32504	0
272A_Pseudo	4.4055	3.33577	0	0	0	4.76217	0	7.2998	0	0	7.53369	0	5.24175	0	0	5.41165	3.6763	0	0	6.45205	3.60278	3.06805	5.71373	0	0	3.03013	0	0	0	5.96101
346A_Pseudo	7.53903	0	0	0	0	4.3464	0	0	0	0	8.18312	0	0	0	0	8.06149	3.74479	0	0	0	8.68778	0	5.25227	0	0	7.92299	0	0	0	7.41457
390_Unclass	14.691	9.2873	8.33086	9.278	0	13.0013	6.77878	8.97588	7.81197	0	13.6011	6.49527	7.50108	9.50301	0	13.5936	9.278	0	8.30647	0	14.0061	6.7178	0	8.45532	0	11.5899	0	0	0	0
Feature_198|234_SpiroP	10.6454	5.68017	0	0	0	12.1007	4.35157	0	0	8.35937	11.6699	0	0	5.84644	0	11.1154	6.06843	0	0	0	11.8982	4.16821	0	0	0	11.1505	0	0	0	0
271A_5, 8-I.|271B_Unclass|271C_Unclass|271D_DHQ|271E_Unclass|271F_3,5-I	5.39363	4.84419	5.10595	7.32647	0	3.71113	5.50126	0	6.48768	0	5.24175	3.52046	0	0	0	6.01616	6.2804	0	0	0	3.8221	3.38439	0	0	0	4.45783	0	0	0	0
289A_Lehm|289B_GTX (Dihydrogephyrotoxin)|289C_PTX|289D_Lehm|289E_DeoxyPTX|289F_1, 4-Q	8.16052	0	0	6.58617	0	5.50126	0	0	0	0	6.78446	0	0	0	0	4.02714	7.40853	0	0	0	3.94739	2.66026	0	0	0	3.91999	0	0	0	0
199_Unclass	7.11477	0	0	0	9.23014	8.3848	0	0	0	6.98472	8.73713	0	0	0	4.483	7.74932	4.86753	0	0	6.41999	3.55249	0	0	0	0	7.42655	0	0	0	6.14204
302_Pseudo	8.56979	0	0	0	0	7.09838	0	0	0	0	4.35927	3.66868	0	6.99393	0	10.4429	6.18415	0	5.80814	5.81711	8.75147	0	0	0	0	9.69277	0	0	0	0
277F_Tricyclic|277G_PTX	8.96954	4.68213	0	0	0	7.41457	0	0	0	0	8.81284	0	0	0	0	10.1146	6.53814	0	0	0	8.73069	0	0	0	0	8.90517	0	0	0	0
254_SpiroP	11.0429	5.81413	0	5.62762	0	11.1913	0	0	0	0	11.323	0	0	0	0	11.7118	5.76519	0	0	0	6.94698	0	0	0	0	12.269	0	0	0	0
222/4A_N-Methylepibatidine	7.65917	0	0	0	0	6.1717	0	0	0	0	7.77486	0	0	0	0	10.992	5.73334	0	0	0	8.19974	0	0	0	0	11.2345	0	0	0	0
254_SpiroP|Feature_368	10.6965	0	0	0	0	8.37101	0	0	0	0	9.75846	0	0	0	0	10.9259	5.35659	0	0	0	10.2506	0	0	0	0	10.1581	0	0	0	0
207A_5, 8-I. |207C_5,6,8-I|207D_Unclass|207E_Dehydro-5,8-I|207F_Unclass|207GH_Tricyclic|207I_1, 4-Q|207J_Tricyclic|207K_Tricyclic|207L_Unclass|207M_Pip|207N_Unclass|207O_DeoxyhPTX|207P_Tricyclic|207Q_5, 8-I. |207R_Tricyclic|207S_Izidine|207V_Izidine	9.50301	0	8.22951	0	0	8.54481	0	5.32788	0	0	6.29157	4.5401	6.3315	0	0	4.78749	5.29832	0	0	0	4.18965	0	0	0	0	3.77276	0	0	0	0
231A_1,4-Q|231B_5,6,8-I|231C_5, 8-I.|231E_DHQ|231F_Unclass|231G_5,8-I|231H_Izidine|231I_Unclass|231J_Unclass|231K_5,6,8-I|231L_Dehydro-5,8-I|231M_Unclass|Feature_183	7.18539	0	0	0	0	6.2672	0	0	0	0	8.21338	0	0	0	0	6.73221	4.34769	0	0	0	8.79179	0	0	0	0	11.3964	0	0	0	0
323A_PTX (Pumiliotoxin B)|323B_aPTX|323C_DesmethylhPTX|323D_Unclass|323F_PTX|323G_Unclass|323H_Unclass	9.38429	0	0	0	0	8.94768	0	0	0	0	9.98045	0	0	0	0	10.2435	4.21656	0	0	0	9.76996	0	0	0	0	10.5348	0	0	0	10.9277
Feature_367|254_SpiroP	9.07795	3.59731	0	0	0	11.3181	0	0	0	0	10.5078	0	0	5.82008	0	10.4253	3.85862	0	0	0	10.494	0	0	0	0	10.6759	0	0	0	0
272A_Pseudo	8.49085	0	0	0	0	5.54126	0	0	0	0	9.00332	0	0	0	0	11.0572	3.6763	0	0	0	7.48997	0	0	0	0	9.34137	0	0	0	0
245A_CPQ|Feature_307	9.57498	0	0	0	0	8.57546	0	0	0	0	9.23014	2.58776	0	0	0	9.55393	3.63495	0	0	0	8.90382	0	0	0	0	7.92299	0	0	0	0
225B_Pip|225C_Pyr|225H_Pyr|225I_Pip|Feature_176	7.94803	3.59182	7.88983	0	13.6364	7.13887	0	0	0	11.2898	5.77765	0	0	0	0	5.85507	0	0	0	0	5.273	0	0	0	0	8.56979	0	0	0	0
341C_5,6,8-I	5.66988	0	0	0	0	6.8977	0	0	0	6.79571	7.22984	0	0	0	0	7.1624	0	0	0	0	8.29155	0	0	0	0	6.4892	0	0	0	0
269A_DHQ|269AB_DHQ|269B_DHQ|269D_Dehydro-5,8-I|Feature_456	5.84644	0	0	0	0	5.76519	0	0	8.02617	0	7.07327	0	0	0	0	7.82004	0	0	0	0	6.3315	0	0	0	0	7.31986	0	0	0	0
272A_Pseudo	6.90675	4.06217	0	0	0	8.38023	0	0	0	0	6.27852	0	0	0	0	9.86267	0	0	0	0	4.33205	0	0	0	0	7.13887	0	0	0	0
390_Unclass	9.83092	3.91801	0	0	0	9.32367	0	0	0	0	10.7364	0	0	0	0	8.30152	0	0	0	0	8.19974	0	0	0	0	11.2606	0	0	0	0
222/4B_Phantasmidine	6.2691	3.37417	0	0	0	5.78074	0	0	0	0	7.25841	0	0	0	0	7.44425	0	0	0	0	7.33954	0	0	0	0	5.41165	0	0	0	0
395_Unclass	6.05912	0	0	0	0	4.77068	0	0	0	0	6.40357	0	0	0	0	4.84419	0	0	0	0	3.56388	0	0	0	0	3.92395	0	0	0	0
316_Pseudo	3.50255	0	0	0	0	4.10429	0	0	0	0	3.54674	0	0	0	0	4.76217	0	0	0	0	3.68135	0	0	0	0	3.99268	0	0	0	0
295A_5, 8-I.	3.68638	0	0	0	0	6.77194	0	0	0	0	6.86171	0	0	0	0	3.83298	0	0	0	0	4.21804	0	0	0	0	4.2932	0	0	0	0
307A_PTX (Pumiliotoxin A)|307B_PTX|307C_aPTX|307D_PTX|307E_PTX|307F_PTX|307G_PTX|307H_PTX	5.9428	0	0	0	0	7.10661	0	0	0	0	6.40853	0	0	0	0	6.85435	0	0	0	0	7.1624	0	0	0	0	6.55108	0	0	0	0
390_Unclass	5.24702	0	0	0	0	3.66099	0	0	0	0	4.51852	0	0	0	0	5.20401	0	0	0	0	4.77912	0	0	0	0	6.62407	0	0	0	0
390_Unclass	5.68698	0	0	0	0	5.04986	0	0	0	0	6.52649	0	0	0	0	3.9684	0	0	0	0	4.09101	0	0	0	0	6.70686	0	0	0	0
242_Pseudo|Feature_295	5.98645	0	0	0	0	3.8221	0	0	0	0	4.66344	0	0	0	0	6.29711	0	0	0	0	7.79975	0	0	0	0	6.72503	0	0	0	0
265D_PTX|265F_Dehydro-5,8-I|265G_PTX|265K_Unclass	8.44462	0	0	0	0	6.23048	0	0	0	0	8.30894	0	0	0	0	8.21879	0	0	0	0	8.49495	0	0	0	0	6.85646	0	0	0	0
Feature_469|272B_Pseudo	8.49085	0	0	0	0	4.47392	0	0	0	0	8.82468	0	0	0	0	8.6844	0	0	0	0	7.08171	0	0	0	0	6.93731	0	0	0	0
346B_Chimonanthine	7.48997	0	0	0	0	5.73334	0	0	0	0	8.83492	0	0	0	0	8.4029	0	0	0	0	8.11373	0	0	0	0	7.59085	0	0	0	0
325A_aPTX|325B_PTX|325C_Unclass	6.76619	0	0	0	0	5.48894	0	0	0	0	6.69084	0	0	0	0	4.2683	0	0	0	0	5.0814	0	0	0	0	7.72754	0	0	0	0
398_DHQ-dimer	7.28619	0	0	0	0	8.304	0	0	0	0	7.83597	0	0	0	0	8.94637	0	0	0	0	7.72312	0	0	0	0	8.04879	0	0	0	0
316_Pseudo	9.049	0	0	0	0	7.56528	0	0	0	0	9.90848	0	0	0	0	9.57498	0	0	0	0	10.893	0	0	0	0	8.54675	0	0	0	0
265D_PTX|265F_Dehydro-5,8-I|265G_PTX|265K_Unclass	8.23748	0	0	0	0	7.54961	0	0	0	0	4.43793	0	0	0	0	10.494	0	0	0	0	7.68708	0	0	0	0	8.68609	0	0	0	0
245A_CPQ|Feature_303	6.76157	0	0	0	0	4.2932	0	0	0	0	7.1624	0	0	0	0	9.02882	0	0	0	0	8.70781	0	0	0	0	8.9872	0	0	0	0
524_Pseudo	8.02617	0	0	0	0	6.23048	0	0	0	0	4.84419	0	0	0	0	8.35232	0	0	0	0	8.07403	0	0	0	0	9.01433	0	0	0	0
351_Unclass	8.92665	0	0	0	0	9.35876	0	0	0	0	9.29652	0	0	0	0	8.95674	0	0	0	0	8.16905	0	0	0	0	9.53242	0	0	0	0
267L_DHQ	9.4572	0	0	0	0	8.16052	0	0	0	0	9.23014	0	0	0	0	11.2266	0	0	0	0	8.72583	0	0	0	0	10.0257	0	0	0	0
321C_aPTX	9.52515	0	0	0	0	5.24175	0	0	0	0	10.389	0	0	0	0	10.1542	0	0	0	0	9.51783	0	0	0	0	10.6478	0	0	0	9.18091

### Sheet: Osylvatica_transformed
possible toxins (based on mass only) and/or corresponding features with previous analysis (based on mass AND retention time)	8101_mom	8101_tad	8101_oocytes	8101_eggs	8101_tadH2O	8101_Ctl_tadH2O	8106_mom	8106_tad	8106_oocytes	8106_tadH2O	8106_Ctl_tadH2O	8111_mom	8111_tad	8111_oocytes	8111_eggs	8111_tadH2O	8111_Ctl_tadH2O	8114_mom	8114_tad	8114_oocytes	8114_eggs	8114_tadH2O	8114_Ctl_tadH2O	8125_mom	8125_tad	8125_oocytes	8125_eggs	8125_tadH2O
269C_Pip; 269E_Unclass;	19.6904	17.0659	18.0711	0	0	0	21.1354	18.1773	19.7044	0	0	19.8365	14.6309	16.5943	0	0	0	21.8482	19.6445	20.2339	15.6222	14.6309	0	20.4515	16.7114	19.7044	0	0
241D_Pip;	19.4991	17.0183	18.7355	15.1943	0	0	21.8285	16.951	19.3044	15.1238	0	21.3492	16.0325	18.2814	0	0	0	20.4515	16.8012	17.4425	0	0	0	21.3545	16.128	19.0359	0	0
249A_3,5-I; 249C_5,6,8-I; 249D_DHQ; 249E_DHQ; 249H_5,6,8-I; 249I_3,5-P; 249N_Unclass; 249O_5, 8-I.; 249R_3,5-I; 249U_5,6,8-I; 249W_Dehydro-5,8-I; 249X_3,5-P; 249Z_Tricyclic;	21.2886	18.4976	18.9093	0	0	7.87093	22.2493	16.108	19.4539	0	0	19.9203	0	18.2271	0	0	0	21.947	19.5059	18.3974	15.7993	14.3921	0	22.6284	14.4361	19.812	15.6189	0
211A_DHQ; 211B_Izidine; 211C_Izidine; 211E_3,5-I; 211F_Izidine; 211G_Unclass; 211H_Unclass; 211K_DHQ; 211L_5,6,8-I; 211M_5,6,8-I; 211N_Izidine; 211O_Unclass; 211P_Izidine; 211Q_1,4-Q; 211S_Izidine;	19.3127	14.9141	17.7032	0	0	0	19.9336	0	16.7169	0	0	18.3588	0	16.5628	0	0	0	19.9554	17.0183	16.2225	0	0	0	22.2003	14.3343	18.8525	15.3904	0
279G_Pyr; 279H_4, 6-Q;	19.2	13.4588	14.9501	0	0	0	20.6969	13.5747	0	0	0	20.9623	0	16.6067	13.2896	0	0	20.5051	14.0225	15.8075	0	0	0	20.9221	13.9377	17.0304	12.4451	0
213A_Pip; 213B_Pip;	17.8444	15.4564	17.0101	0	0	0	21.168	16.7808	17.9744	0	0	18.5946	12.9336	14.6742	0	0	0	20.2191	16.3004	16.7224	0	0	0	21.0597	13.7536	17.5579	14.0144	0
265AA_Tricyclic; 265B_CPQ; 265C_Izidine; 265E_HTX; 265H_Izidine; 265I_5,6,8-I; 265J_3,5-P; 265L_5,6,8-I; 265M_3,5-I; 265N_hPTX; 265O_5,6,8-I; 265Q_Tricyclic; 265R_Unclass; 265S_Tricyclic; 265T_Dehydro-5,8-I; 265U_5,6,8-I; 265W_3,5-P; 265X_DeoxyPTX; 265Y_Dehydro-5,8-I; 265Z_Tricyclic;	18.5517	14.6571	0	0	0	0	21.142	15.8143	17.4452	0	0	19.2182	0	15.4269	0	0	0	21.4747	18.2439	17.3935	0	0	0	21.3808	13.6945	17.611	0	0
185_Pip;	20.4567	14.7633	17.4101	0	0	0	22.4244	17.0659	19.1038	14.8733	0	18.7428	0	15.6006	0	0	0	21.6396	17.4101	17.4662	0	14.2473	0	21.8351	13.6268	18.2511	0	0
223A_5,6,8-I ; 223AA_5, 8-I. ; 223AB_3,5-I; 223B_3,5-P; 223D_5, 8-I.; 223DD_Unclass; 223F_DHQ; 223H_3,5-P; 223I_Izidine; 223J_5, 8-I.; 223K_Pip; 223L_Unclass; 223M_3,5-P; 223N_Pyr; 223Q_DHQ; 223R_3,5-I; 223S_4,6-Q; 223T_Unclass; 223V_5, 8-I. ; 223W_Unclass; 223X_5,6,8-I; 223Y_Unclass; 223Z_3,5-I;	22.2623	18.3567	18.9275	0	13.397	0	22.0207	17.4739	21.4313	16.744	0	17.9586	0	17.1862	0	0	0	22.5478	21.3651	20.1576	15.2811	15.4907	0	23.5968	13.6171	21.1743	16.3727	13.509
261A_HTX; 261E_Tricyclic;	16.7169	0	15.0597	0	0	0	18.133	14.2792	0	0	0	19.0466	0	0	0	0	0	18.2928	14.2276	14.7594	0	8.38023	0	19.7609	13.3212	16.3805	12.9877	7.56008
275A_Lehm. (Lehmizidine); 275B_DHQ; 275C_3,5-I; 275D_Dehydro-5,8-I; 275E_5,6,8-I; 275F_5, 8-I.; 275G_Lehm; 275I_4, 6-Q; 275K_Unclass;	23.4641	17.7551	20.2468	0	0	0	22.144	16.6662	17.9132	0	0	22.8151	16.1477	19.4854	15.7368	12.191	0	22.4914	20.5701	19.8462	14.0624	15.0568	0	20.3666	13.2569	17.3271	13.9288	0
307J_Unclass;	17.4791	13.634	13.0433	0	0	0	18.5517	13.15	13.6762	0	0	18.7572	12.0494	0	0	0	0	18.5862	13.8832	0	0	0	0	19.2536	12.8266	15.3174	0	0
235AA_Tricyclic; 235B_5, 8-I.; 235E_5,6,8-I; 235F_Pyr.; 235G_Unclass; 235H_CPQ; 235I_Tricyclic; 235K_Unclass; 235M_Tricyclic; 235O_Unclass; 235P_Unclass; 235R_Unclass; 235U_1,4-Q; 235V_DeoxyPTX; 235W_1,4-Q;	20.3017	16.4617	16.6604	0	12.7129	0	18.4695	13.8451	0	0	0	18.3019	13.9199	17.3594	0	0	0	19.6146	17.1689	15.8102	10.1811	0	0	20.3694	11.2332	17.0264	0	7.89357
211D_Pip; 211I_Pip; 211J_Pip; 211T_Pyr.;	21.9986	14.9074	17.9475	0	0	0	18.3631	13.15	17.9048	0	0	14.9074	0	0	0	0	0	17.1477	15.6006	14.7749	0	0	0	21.1807	8.3848	18.3075	14.0387	0
217A_1,4-Q; 217B_5, 8-I. ; 217C_Unclass; 217D_Unclass; 217E_Tricyclic; 217F_Unclass; 217G_5,6,8-I;	21.0597	17.4636	18.2534	12.3926	13.3878	0	20.6949	15.8645	19.4139	14.4414	0	18.7991	0	17.1897	13.1283	0	0	20.8972	19.0573	18.2652	14.2602	14.0144	0	21.3545	0	18.4306	0	0
219A_DHQ; 219B_1,4-Q; 219C_DHQ; 219D_DHQ; 219E_Izidine; 219F_5, 8-I. ; 219G_Dehydro-5,8-I; 219H_Izidine; 219I_Tricyclic; 219J_5, 8-I. ; 219K_Tricyclic; 219L_5, 8-I.; 219M_Unclass; 219N_5,6,8-I; 219O_Tricyclic;	22.4948	16.4329	19.927	0	0	0	18.3153	13.509	16.1121	0	0	19.4923	14.1007	18.0525	13.3146	0	0	20.2452	18.7784	17.6614	0	0	0	19.6445	0	16.0979	0	0
207A_5, 8-I. ; 207C_5,6,8-I; 207D_Unclass; 207E_Dehydro-5,8-I; 207F_Unclass; 207GH_Tricyclic; 207I_1, 4-Q; 207J_Tricyclic; 207K_Tricyclic; 207L_Unclass; 207M_Pip; 207N_Unclass; 207O_DeoxyhPTX; 207P_Tricyclic; 207Q_5, 8-I. ; 207R_Tricyclic; 207S_Izidine; 207V_Izidine;	23.2165	15.0625	19.9225	0	0	0	16.7494	0	16.6604	8.54869	6.95655	19.014	0	18.4177	0	8.61613	0	19.5259	17.3709	17.3241	13.2673	0	0	17.4425	0	16.0866	0	0
237C_5,6,8-I ; 237D_5, 8-I.; 237I_4,6-Q; 237J_Pip; 237L_5,6,8-I; 237S_5,6,8-I; 237T_1, 4-Q; 237U_DHQ;	20.6845	16.0369	17.9065	0	12.5282	0	16.9066	0	15.3588	9.54681	0	16.7003	12.8892	17.0927	0	0	0	18.4695	16.5564	14.604	0	0	0	19.4286	0	16.5692	0	8.45956
209B_5, 8-I. ; 209C_5,6,8-I; 209D_Izidine; 209E_5,6,8-I; 209G_Unclass; 209I_5, 8-I. ; 209J_DHQ; 209K_3,5-P; 209L_Izidine; 209N_Izidine;	20.8972	15.2362	17.6614	0	0	0	17.3766	13.397	17.3536	0	0	16.3251	0	17.5019	0	0	0	17.6485	16.3571	16.1477	0	0	0	19.3528	0	17.5484	0	0
267A_aPTX; 267B_Unclass; 267C_PTX; 267E_5, 8-I.; 267F_Unclass; 267G_Unclass; 267M_Unclass; 267N_DesmethylhPTX; 267P_hPTX; 267W_5,6,8-I;	19.6734	14.1082	16.4965	0	0	0	18.8907	14.3402	15.8849	0	0	16.7059	0	14.7594	0	0	0	17.7782	15.8088	0	0	0	0	17.399	0	0	0	0
225A_Izidine; 225D_5, 8-I. ; 225G_Izidine; 225J_Izidine; 225K_5,6,8-I; 225L_5,6,8-I; 225M_5, 8-I.;	19.6445	15.0215	17.8656	0	0	0	19.9725	14.4885	17.9976	0	0	16.9066	0	14.7825	0	0	0	18.4167	15.5699	15.6106	0	0	0	20.5886	0	17.4237	14.473	0
293B_Unclass; 293C_5,6,8-I; 293D_DeoxyPTX; 293F_Lehm; 293H_Unclass; 293I_Lehm; 293L_1, 4-Q;	21.3545	0	17.5143	0	0	0	16.4546	0	0	0	0	18.2883	0	0	0	0	0	19.7713	15.3631	15.2624	0	0	0	16.791	0	0	0	0
323A_PTX (Pumiliotoxin B); 323B_aPTX; 323C_DesmethylhPTX; 323D_Unclass; 323F_PTX; 323G_Unclass; 323H_Unclass;	16.6128	0	0	0	0	0	16.3727	0	0	0	0	17.6088	0	0	0	0	0	17.9586	13.7212	0	0	0	0	17.0659	0	0	0	0
153A_Unclass; 153B_Unclass; 153C_Unclass;	17.8586	0	14.8125	0	0	0	17.3935	0	14.8905	0	0	14.3865	0	0	0	0	0	16.3169	13.331	0	0	0	0	16.2403	0	0	0	0
167A_5,8-I; 167B_Izidine; 167C_Unclass; 167D_Unclass; 167E_3,5-I; 167F_3,5-P;	16.86	0	0	0	0	0	18.1773	12.9042	14.9629	0	0	14.604	0	0	0	0	0	17.421	13.2393	0	0	0	0	17.5674	0	14.1802	0	0
155_Unclass;	16.3957	0	13.9108	0	0	0	16.5564	0	14.7938	0	0	16.128	0	14.3977	0	0	0	15.988	11.6173	0	0	0	0	16.9335	0	14.4935	0	0
251B_5, 8-I.; 251BB_Unclass; 251C_Izidine; 251D_PTX; 251DD_Unclass; 251F_CPQ; 251H_DeoxyPTX; 251J_CPQ; 251P_Dehydro-5,8-I; 251Q_Izidine; 251R_hPTX; 251S_5,6,8-I; 251U_5, 8-I.; 251W_DeoxyhPTX; 251Z_Unclass;	16.4758	0	0	0	0	0	16.7224	0	0	0	0	17.8897	0	14.1939	0	0	0	17.5291	0	13.7536	0	0	0	17.3241	0	0	0	0
337A_hPTX;	16.4758	0	0	0	0	0	17.9329	0	0	0	0	18.1619	0	0	0	0	0	18.6277	0	12.9141	0	0	0	18.5429	0	0	0	0
285A_HTX (Isodihydrohistrionicotoxin); 285B_HTX (Neodihydrohistrionicotoxin); 285C_HTX (Allodihydrohistrionicotoxin); 285E_HTX (Dihydrohistrionicotoxin);	13.8547	0	13.4716	0	0	0	15.9719	0	0	0	0	16.0647	0	0	0	0	0	16.1477	0	12.4332	0	0	0	15.7146	0	0	0	0
215_Izidine;	17.5674	0	14.7116	0	0	0	18.7208	0	14.5622	0	0	18.6983	0	0	0	0	0	18.1462	0	0	0	0	0	16.7114	0	0	0	0
167G_Unclass;	15.3502	0	0	0	0	0	15.3924	0	0	0	0	16.104	0	0	0	0	0	15.3588	0	0	0	0	0	15.5383	0	0	0	0
269F_Unclass; 269G_Unclass; 269H_5, 8-I.; 269I_5, 8-I.;	14.5186	0	0	0	0	0	15.6073	0	0	0	0	15.8224	0	0	0	0	0	16.2751	0	0	0	0	0	15.5239	0	0	0	0
